# Monocyte intrinsic NOD2 signalling inhibits pathogenic macrophage differentiation and its loss in inflammatory macrophages improves intestinal inflammation

**DOI:** 10.1101/2022.10.06.506772

**Authors:** Camille Chauvin, Daniel Alvarez Simon, Katarina Radulovic, Olivier Boulard, William Laine, Myriam Delacre, Nadine Waldschmitt, Elodie Segura, Jérome Kluza, Mathias Chamaillard, Lionel F. Poulin

**Author notes:** These authors share senior authorship (Mathias Chamaillard, Lionel F. Poulin). These authors contributed equally (Camille Chauvin, Daniel Alvarez Simon).

## Abstract

**Objective:** It is believed that intestinal recruitment of monocytes from Crohn’s Disease (CD) patients who carry NOD2 risk alleles may repeatedly give rise to recruitment of pathogenic macrophages. We investigated an alternative possibility that NOD2 may rather inhibit their differentiation from intravasating monocytes.

**Design:** The monocyte fate decision was examined by using germ-free mice, mixed bone marrow chimeras and a culture system yielding macrophages and monocyte-derived dendritic cells (mo-DCs). We next asked whether Nod2 in either monocytes or tissue macrophages have distinct resolving properties in colitis.

**Results:** Despite a similar abundance of monocytes, the intestinal frequency of mo-DCs from *Nod2*-deficient mice was lowered independently of the changes in the gut microbiota that are caused by Nod2 deficiency. Similarly, the pool of mo-DCs was poorly reconstituted with mobilized bone marrow *Nod2*-deficient cells. The use of pharmacological inhibitors revealed that activated NOD2 at an early stage of development dominantly inhibits mTOR-mediated macrophage differentiation in a TNFalpha-dependent manner. These observations were supported by the identification of a TNFalpha-dependent response to MDP that is specifically lost in CD14-expressing blood cells bearing the frameshift mutation in NOD2. Accordingly, loss of NOD2 in monocytes lowers glycolytic reserve, CD115 expression and pro-resolving features. Dietary intake of aryl hydrocarbon receptor (AHR) agonists that promotes mo-DCs generation improves colitis in *Nod2*-deficient mice to the same extent as what is observed upon macrophage ablation of Nod2.

**Conclusion:** NOD2 negatively regulates a macrophage developmental program through a feed-forward loop that could be exploited for overcoming resistance to anti-TNF therapy in CD.

**Significance of this study:** *What is already known about this subject?:*

- Loss of NOD2 function is predisposing to Crohn’s disease.
- Rapamycin, a serine/THR kinase inhibitor of mammalian target (mTOR) has been reported as potentially effective treatment in discrete subset of CD patients with refractory colitis.
- The NOD2 protein promotes the chemokine CCL2-dependent recruitment of inflammatory monocytes in response to tissue injury.
- An accumulation of CCR2-expressing monocytes and inflammatory macrophages is observed within the intestinal mucosa of CD patients including those resistant to anti-TNF therapy.
- Activated NOD2 enhances proinflammatory activity of CX3CR1^int^Ly6C^hi^ effector monocytes.
- The monocyte fate toward mo-DCs is orchestrated by the aryl hydrocarbon receptor.

*What are the new findings?:*

- NOD2 has a hierarchically dominant negative role on the mTORC-driven monocyte conversion to inflammatory macrophages independently of the changes in the gut microbiota that are caused by Nod2 deficiency.
- A defect in monocytes fate at the early stage allow the expansion of pathogenic macrophages in Nod2-deficient mice at the expense of mo-DC.
- Adoptive transfer of *Nod2*-deficient monocytes into wild-type mice was sufficient to exacerbate DSS-induced intestinal damage.
- The glycolytic reserve of monocytes and their ability to respond to M-CSF is lowered upon loss of NOD2 signalling.
- Deletion of NOD2 in macrophage improves colitis to the same extent as dietary supplementation of AHR agonist in mice.
- The recognition of the gut microbiota by NOD2 is required for *de novo* reconstitution of mo-DCs in the lamina propria of the murine intestine, while having minimal effect on the mobilization of their precursors to the intestinal mucosa.

**How might it impact on clinical practice in the foreseeable future?:** This study might contribute to the development of novel mTORC-based therapeutic strategies for improving the response to biologics by restoring the ability of circulating monocytes to reconstitute the pool of mo-DCs during homeostatic turnover and upon tissue injury. It may thereby prevent the accumulation of pathogenic macrophages in patients with loss-of-function NOD2 alleles, which fail to respond to anti-TNF and are at greater risk of developing stricturing disease.
