## Supplementary data set 1 for "Monocyte intrinsic NOD2 signalling inhibits pathogenic macrophage differentiation and its loss in inflammatory macrophages improves intestinal inflammation"

### Sheet: MSigDB_Hallmark_2020_table (6).
Term	Overlap	P-value	Adjusted P-value	Old P-value	Old Adjusted P-value	Odds Ratio	Combined Score	Genes
TNF-alpha Signaling via NF-kB	24/200	8.420236379493947E-22	3.11548746041276E-20	0	0	20.318181818181817	985.9648482982873	KLF10	CD83	LAMB3	TNFRSF9	IFNGR2	ZBTB10	G0S2	TRAF1	SLC2A6	EHD1	IL1A	NR4A3	TNIP2	MYC	MAFF	CCL4	PTX3	PHLDA2	MSC	NFKBIE	PHLDA1	ICOSLG	B4GALT5	TLR2
Inflammatory Response	18/200	2.331454301391065E-14	4.3131904575734705E-13	0	0	14.091256569517439	442.3203031699438	CD40	CCL22	CD82	TNFRSF9	IFNGR2	EBI3	PVR	ACVR2A	P2RX7	IL1A	GPR132	P2RX4	IRAK2	MYC	ITGB8	FFAR2	ICOSLG	TLR2
IL-2/STAT5 Signaling	12/199	5.4324702505425495E-8	6.700046642335811E-7	0	0	8.759803921568627	146.53651219805445	XBP1	BATF3	CD83	P2RX4	MYC	TNFRSF9	TNFRSF18	MAFF	SNX9	TRAF1	PHLDA1	TNFRSF4
Allograft Rejection	9/200	2.8077395078240487E-5	2.5971590447372453E-4	0	0	6.299711507639705	66.02441467378554	SRGN	CD40	DYRK3	CCL22	IFNGR2	CCL4	ICOSLG	ACVR2A	TLR2
Estrogen Response Early	8/200	1.7828212013519068E-4	0.0013192876890004111	0	0	5.532657657657658	47.758693829177794	KCNK5	KLF10	SLC7A5	XBP1	NXT1	MYC	PPIF	FKBP5
Estrogen Response Late	7/200	9.99469669433475E-4	0.005282911109862653	0	0	4.783426643947561	33.04527812162309	KCNK5	SLC7A5	XBP1	NXT1	PERP	PPIF	FKBP5
KRAS Signaling Up	7/200	9.99469669433475E-4	0.005282911109862653	0	0	4.783426643947561	33.04527812162309	ADAM17	GYPC	USP12	G0S2	TRAF1	KCNN4	DUSP6
Wnt-beta Catenin Signaling	3/42	0.004276291067871627	0.019737170361338274	0	0	9.957264957264957	54.31358665793294	ADAM17	HEY1	MYC
IL-6/JAK/STAT3 Signaling	4/87	0.004800933331136337	0.019737170361338274	0	0	6.265377298668358	33.45050440075038	TNFRSF12A	IFNGR2	EBI3	TLR2
Androgen Response	4/100	0.007825550130049605	0.02895453548118354	0	0	5.413377192982456	26.25683491903793	CDK6	ZBTB10	FKBP5	UBE2J1
Hedgehog Signaling	2/36	0.032027867169825835	0.10773009866214145	0	0	7.566844919786096	26.038640118307836	CDK6	HEY1
Unfolded Protein Response	3/113	0.058611465732679106	0.1392596759932807	0	0	3.5176470588235293	9.978948908597024	SLC7A5	XBP1	HSPA5
TGF-beta Signaling	2/54	0.06647537662261678	0.1392596759932807	0	0	4.943056943056943	13.400250099941374	KLF10	IFNGR2
Hypoxia	4/200	0.07168158735983322	0.1392596759932807	0	0	2.6380236305048337	6.952567640819991	HSPA5	MAFF	AK4	B3GALT6
G2-M Checkpoint	4/200	0.07168158735983322	0.1392596759932807	0	0	2.6380236305048337	6.952567640819991	SLC7A5	MYC	HMGA1	E2F3
Complement	4/200	0.07168158735983322	0.1392596759932807	0	0	2.6380236305048337	6.952567640819991	EHD1	HSPA5	MAFF	DUSP6
mTORC1 Signaling	4/200	0.07168158735983322	0.1392596759932807	0	0	2.6380236305048337	6.952567640819991	SLC7A5	XBP1	HSPA5	AK4
Myc Targets V1	4/200	0.07168158735983322	0.1392596759932807	0	0	2.6380236305048337	6.952567640819991	HSP90AB1	MYC	DDX21	RAN
p53 Pathway	4/200	0.07168158735983322	0.1392596759932807	0	0	2.6380236305048337	6.952567640819991	IL1A	CD82	PERP	AEN
Myc Targets V2	2/58	0.07527550053690849	0.1392596759932807	0	0	4.589053803339517	11.870049115525314	MYC	UTP20
E2F Targets	3/200	0.20533356986046852	0.33031922107988415	0	0	1.9555091071961779	3.0958045065555937	MYC	HMGA1	RAN
Epithelial Mesenchymal Transition	3/200	0.20533356986046852	0.33031922107988415	0	0	1.9555091071961779	3.0958045065555937	TNFRSF12A	PTX3	PVR
Glycolysis	3/200	0.20533356986046852	0.33031922107988415	0	0	1.9555091071961779	3.0958045065555937	HSPA5	AK4	B3GALT6
Notch Signaling	1/32	0.221801094523886	0.3419433540576576	0	0	4.1234131113423516	6.209754047559599	MAML2
Coagulation	2/138	0.2925145792327986	0.43292157726454195	0	0	1.8819709702062644	2.313395444574341	MAFF	DUSP6
UV Response Dn	2/144	0.30978200333051276	0.44084362012419126	0	0	1.8019023230290836	2.1116249056572673	MYC	ACVR2A
Fatty Acid Metabolism	2/158	0.3496960725908192	0.4569576984731584	0	0	1.639027639027639	1.7221113690731331	ACSL5	G0S2
UV Response Up	2/158	0.3496960725908192	0.4569576984731584	0	0	1.639027639027639	1.7221113690731331	PPIF	DDX21
Apoptosis	2/161	0.35815603393842144	0.4569576984731584	0	0	1.6078575512537776	1.6509264895269369	IL1A	TNFRSF12A
Cholesterol Homeostasis	1/74	0.44039606959261635	0.5431551524975602	0	0	1.747326557666814	1.4329489591831763	TNFRSF12A
Apical Junction	2/200	0.46368296753757027	0.553428058028713	0	0	1.2886002886002885	0.9903591895699385	LAMB3	TRAF1
Pperoxisome	1/104	0.5580202063761692	0.6452108636224456	0	0	1.2365173817726276	0.7213349098046813	ACSL5
Bile Acid Metabolism	1/112	0.5849994508204579	0.6559084751623315	0	0	1.1469340308049985	0.6149222239729593	ACSL5
Interferon Gamma Response	1/200	0.7927822517353202	0.7927822517353202	0	0	0.6368941481601557	0.14789107758491796	CD40
Oxidative Phosphorylation	1/200	0.7927822517353202	0.7927822517353202	0	0	0.6368941481601557	0.14789107758491796	CYCS
heme Metabolism	1/200	0.7927822517353202	0.7927822517353202	0	0	0.6368941481601557	0.14789107758491796	GYPC
KRAS Signaling Dn	1/200	0.7927822517353202	0.7927822517353202	0	0	0.6368941481601557	0.14789107758491796	KCNMB1
