## Supplementary data set 2 for "Monocyte intrinsic NOD2 signalling inhibits pathogenic macrophage differentiation and its loss in inflammatory macrophages improves intestinal inflammation"

### Sheet: PanglaoDB_Augmented_2021_table 
Term	Overlap	P-value	Adjusted P-value	Old P-value	Old Adjusted P-value	Odds Ratio	Combined Score	Genes
Dendritic Cells	9/199	8.591390774604419E-5	0.00781816560489002	0	0	5.40578335373317	50.60983482448524	GPR132	BATF3	CD83	NR4A3	CCL22	CCL4	SERPINB9	TRAF1	HLA-DQB1
Macrophages	8/204	5.539889684168874E-4	0.025206498062968378	0	0	4.629703904683261	34.715213349021425	GPR132	CD83	NR4A3	CCL22	CCL4	TREM1	MMP9	TLR2
Trophoblast Cells	6/130	0.0011937673993029881	0.036210944445523974	0	0	5.445622119815668	36.65252800538059	C15ORF48	LAMB3	TNFRSF9	PERP	MAFF	PHLDA2
T Cells	6/165	0.003951469080413487	0.08989592157940682	0	0	4.239353099730458	23.459171953292827	BATF3	CCL4L2	MAFF	CCL4	TRAF1	TNFRSF4
Osteoclast Precursor Cells	4/107	0.016273552864257412	0.23948673913713306	0	0	4.325818660523285	17.814647023524515	SRGN	GPR132	CCL4	TLR2
T Regulatory Cells	4/117	0.0218222184345546	0.23948673913713306	0	0	3.9410029498525074	15.073653047139551	TNFRSF18	CCL4	ITGB8	TNFRSF4
Monocytes	5/176	0.022123066068160478	0.23948673913713306	0	0	3.264221158958001	12.44038587863874	CD40	CCL4	CFP	TREM1	TLR2
Alveolar Macrophages	4/123	0.025643668087203593	0.23948673913713306	0	0	3.741157479941129	13.705575529024246	CCL4	G0S2	TREM1	TLR2
Langerhans Cells	4/123	0.025643668087203593	0.23948673913713306	0	0	3.741157479941129	13.705575529024246	HLA-DRB6	CCL4	HLA-DQB1	TLR2
Sebocytes	4/124	0.026317224081003635	0.23948673913713306	0	0	3.7097928436911487	13.494488869528519	HCAR2	C15ORF48	LAMB3	FFAR2
Pulmonary Alveolar Type II Cells	4/135	0.034428052774324494	0.2848138911330481	0	0	3.396385905895545	11.442028639431628	HCAR2	STEAP4	LAMB3	ALOX15B
Basal Cells	4/141	0.039399764489196284	0.29878154737640517	0	0	3.2466493463647987	10.499649181837272	GYPC	TNFRSF12A	LAMB3	PERP
Platelets	5/214	0.04539819032623971	0.3155764022549216	0	0	2.6655611135276205	8.242669411142892	SRGN	IL1A	CD40	TNFSF14	TREM1
Neutrophils	4/151	0.0485502157315264	0.3155764022549216	0	0	3.02425150851301	9.148834534315306	CFP	TREM1	MMP9	TLR2
Plasma Cells	4/166	0.06428764838375416	0.37841996929159416	0	0	2.742135732719537	7.525483740465457	CD40	KCNA3	CYCS	SIK1
Basophils	4/169	0.06772032332510022	0.37841996929159416	0	0	2.6918678308508817	7.247501357987105	PERP	CCL4	TREM1	TLR2
Endothelial Cells	5/246	0.07326533622895637	0.37841996929159416	0	0	2.307855526216522	6.031967409796241	SRGN	IL1A	SLC7A5	CD82	HEY1
Undefined Placental Cells	3/108	0.07485230161811753	0.37841996929159416	0	0	3.1643659711075443	8.202791041600914	BATF3	TNFRSF12A	PHLDA2
Myoepithelial Cells	3/115	0.0865764150427367	0.41465546152047583	0	0	2.9655397271268056	7.255868623215159	NGFR	LAMB3	PERP
Microfold Cells	3/126	0.10644356192551152	0.46943728851477906	0	0	2.6988215949575225	6.045739204320766	C15ORF48	MARCKSL1	LAMB3
Keratinocytes	3/127	0.10833168196494902	0.46943728851477906	0	0	2.676920985864444	5.949611158927315	NGFR	LAMB3	PERP
Adipocytes	4/210	0.12352148958731593	0.5109297978384432	0	0	2.1516098952333937	4.4997481250975	STEAP4	TNFRSF9	FFAR2	TLR2
Luminal Epithelial Cells	3/140	0.13400766000424044	0.5302042200167774	0	0	2.4213073074715	4.866484628613132	LAMB3	PERP	HMGA1
Osteoclasts	3/144	0.14229917987869273	0.5395510570400432	0	0	2.352139612718145	4.586257179726687	TREM1	MMP9	TLR2
Plasmacytoid Dendritic Cells	3/150	0.15504633102620963	0.5643686449354031	0	0	2.2554459986241686	4.204221929860527	CD40	CD83	CCL4
Erythroid-like And Erythroid Precursor Cells	3/153	0.16155036823902033	0.5654262888365712	0	0	2.21	4.028693659137763	GYPC	CFP	KCNN4
Microglia	3/158	0.17256945448905917	0.5816229762409031	0	0	2.138166002174701	3.7566624935444373	P2RX7	CD40	CCL4
Hematopoietic Stem Cells	3/178	0.21853424307322108	0.6785674719050535	0	0	1.8918780096308185	2.877191834976337	MAFF	G0S2	TLR2
B Cells	3/182	0.2280221390186841	0.6785674719050535	0	0	1.8492247818718222	2.73373220980691	CD40	TNFRSF9	HMGA1
Trichocytes	2/103	0.23910939470144935	0.6785674719050535	0	0	2.1813153382377344	3.121100397936448	LAMB3	PERP
Trophoblast Progenitor Cells	2/103	0.23910939470144935	0.6785674719050535	0	0	2.1813153382377344	3.121100397936448	HCAR2	MOB3C
Red Pulp Macrophages	2/110	0.2625601640241091	0.6785674719050535	0	0	2.0392096006621148	2.7269840736405153	TREM1	TLR2
T Follicular Helper Cells	2/110	0.2625601640241091	0.6785674719050535	0	0	2.0392096006621148	2.7269840736405153	P2RX7	CCL4
Myeloid-derived Suppressor Cells	2/112	0.2692675320824053	0.6785674719050535	0	0	2.0019299136617574	2.6266318440381173	CFP	TREM1
Enterocytes	3/203	0.2789042573870873	0.6785674719050535	0	0	1.6532865168539326	2.1110595969685995	DGAT2	ACSL5	G0S2
Intercalated Cells	2/118	0.28937538278473796	0.6785674719050535	0	0	1.8978038913504143	2.353334767778502	JAG1	ITGB8
Stromal Cells	2/124	0.30941945384176295	0.6785674719050535	0	0	1.8039197728729737	2.116101559069565	MMP9	TLR2
Luteal Cells	2/125	0.3127503615347608	0.6785674719050535	0	0	1.7891629195621566	2.0796334724074477	ZDHHC9	FKBP5
Epithelial Cells	3/218	0.3158959920501522	0.6785674719050535	0	0	1.5367650901489418	1.7708793550046598	P2RX7	DGAT2	LAMB3
Pulmonary Alveolar Type I Cells	2/131	0.3326576122934314	0.6785674719050535	0	0	1.7054263565891472	1.8770630390548884	P2RX7	PERP
Ductal Cells	2/132	0.33596057998199275	0.6785674719050535	0	0	1.6922217447357113	1.845810239582265	LAMB3	PERP
Paneth Cells	2/132	0.33596057998199275	0.6785674719050535	0	0	1.6922217447357113	1.845810239582265	ACSL5	KCNN4
Mammary Epithelial Cells	2/134	0.34255201688529735	0.6785674719050535	0	0	1.6664127306585408	1.7852808814463301	LAMB3	PERP
Fibroblasts	3/232	0.3505213271437579	0.6785674719050535	0	0	1.4417840145233305	1.5114708088796431	CD40	PTX3	CKAP4
Distal Tubule Cells	2/137	0.35240022631022055	0.6785674719050535	0	0	1.6291330436581832	1.6991657958010289	JAG1	ITGB8
Kupffer Cells	2/137	0.35240022631022055	0.6785674719050535	0	0	1.6291330436581832	1.6991657958010289	TREM1	TLR2
Schwann Cells	2/138	0.3556718825852659	0.6785674719050535	0	0	1.6170719684521853	1.6716427322465364	NGFR	CD82
Mast Cells	3/235	0.35792569946640185	0.6785674719050535	0	0	1.422922316931422	1.4619528733347638	SLC7A5	HS3ST3A1	CFP
Megakaryocytes	2/143	0.3719396784760763	0.6790747152817436	0	0	1.5593327786362376	1.5422169066168425	CFP	TREM1
Beta Cells	2/145	0.37840168008631964	0.6790747152817436	0	0	1.5373676602726882	1.4940123577138684	CD40	FFAR2
Loop Of Henle Cells	2/147	0.3848361399211764	0.6790747152817436	0	0	1.516008476208823	1.4476935654149792	CD40	JAG1
T Helper Cells	2/148	0.3880426944467106	0.6790747152817436	0	0	1.5055483278487793	1.4252121308334027	CCL4	TNFRSF4
B Cells Naive	2/151	0.39761806264995964	0.6827027113423836	0	0	1.475010310824491	1.3603479889422572	SIK1	HLA-DQB1
NK Cells	2/157	0.416558299746095	0.7019778754980489	0	0	1.4174806271400253	1.2413286820400438	CCL4	SERPINB9
Oligodendrocytes	2/178	0.4803451988940102	0.7947529654428168	0	0	1.24701625190452	0.914375002396353	ZDHHC9	ELOVL7
Trophoblast Stem Cells	1/99	0.5943438143185709	0.8026813838879907	0	0	1.1179705215419502	0.5816770606995607	PERP
Hepatocytes	2/221	0.5967339855159247	0.8026813838879907	0	0	0.9999744904466723	0.5162706801222591	G0S2	PHLDA1
Reticulocytes	1/103	0.6089025402229256	0.8026813838879907	0	0	1.0739106753812637	0.5327639250579977	DDX21
Decidual Cells	1/106	0.6194794968618647	0.8026813838879907	0	0	1.043068783068783	0.4995002672806222	CCL4
Motor Neurons	1/111	0.6364792809077665	0.8026813838879907	0	0	0.9954040404040404	0.4497269428806755	NGFR
Clara Cells	1/113	0.6430657616564232	0.8026813838879907	0	0	0.9775297619047619	0.43158749046622097	STEAP4
Satellite Glial Cells	1/114	0.646314359058758	0.8026813838879907	0	0	0.9688298918387414	0.422864475289083	P2RX7
Foveolar Cells	1/114	0.646314359058758	0.8026813838879907	0	0	0.9688298918387414	0.422864475289083	LAMB3
Peri-islet Schwann Cells	1/114	0.646314359058758	0.8026813838879907	0	0	0.9688298918387414	0.422864475289083	NGFR
Taste Receptor Cells	1/115	0.649533551484469	0.8026813838879907	0	0	0.9602826510721247	0.4143627194887813	P2RX7
Thymocytes	1/118	0.659017333754788	0.8026813838879907	0	0	0.9355175688509022	0.39011591702380766	CCL4
Natural Killer T Cells	1/118	0.659017333754788	0.8026813838879907	0	0	0.9355175688509022	0.39011591702380766	CCL4
Transient Cells	1/120	0.6651976200983714	0.8026813838879907	0	0	0.9197012138188608	0.37493561414780674	PERP
Peritubular Myoid Cells	1/120	0.6651976200983714	0.8026813838879907	0	0	0.9197012138188608	0.37493561414780674	KCNMB1
Goblet Cells	1/122	0.6712664964109544	0.8026813838879907	0	0	0.9044077134986226	0.36048701839251385	MANF
Erythroblasts	1/124	0.6772259599418546	0.8026813838879907	0	0	0.8896115627822945	0.3467263692308421	CFP
Myoblasts	1/126	0.6830779725850117	0.8026813838879907	0	0	0.8752888888888889	0.33361308993525557	TNFRSF12A
Eosinophils	1/127	0.6859642881943241	0.8026813838879907	0	0	0.8682980599647266	0.3272873364892463	CFP
Glomus Cells	1/127	0.6859642881943241	0.8026813838879907	0	0	0.8682980599647266	0.3272873364892463	MMP9
Pyramidal Cells	1/130	0.6944673177079919	0.8026813838879907	0	0	0.8479758828596038	0.3091806364281229	KCNN4
Bergmann Glia	1/132	0.7000084013806481	0.8026813838879907	0	0	0.8349448685326548	0.2977938932507226	P2RX7
Hepatic Stellate Cells	1/132	0.7000084013806481	0.8026813838879907	0	0	0.8349448685326548	0.2977938932507226	NGFR
Cholangiocytes	1/134	0.7054495376041731	0.8026813838879907	0	0	0.8223057644110275	0.28691895806053436	JAG1
Satellite Cells	1/139	0.7186267955787558	0.8026813838879907	0	0	0.7923107890499195	0.26178987697582784	TNFRSF12A
B Cells Memory	1/147	0.7385015400476158	0.8026813838879907	0	0	0.7485920852359208	0.22692228458297115	SIK1
M?ller Cells	1/147	0.7385015400476158	0.8026813838879907	0	0	0.7485920852359208	0.22692228458297115	TLR2
Neural Stem/Precursor Cells	1/152	0.750207667665161	0.8026813838879907	0	0	0.7236203090507727	0.2079722545234113	P2RX7
Astrocytes	1/154	0.7547428469653591	0.8026813838879907	0	0	0.7140885984023239	0.20092895574449154	CD40
Osteoblasts	1/154	0.7547428469653591	0.8026813838879907	0	0	0.7140885984023239	0.20092895574449154	P2RX4
Pericytes	1/155	0.7569796338774452	0.8026813838879907	0	0	0.7094155844155844	0.19751472767952127	STEAP4
Sertoli Cells	1/158	0.7635689949348574	0.8026813838879907	0	0	0.6957537154989384	0.1876808113791234	SERPINB9
Myocytes	1/163	0.7741587162949399	0.8026813838879907	0	0	0.6741083676268862	0.17255715885767917	MMP9
Proximal Tubule Cells	1/164	0.7762193602433316	0.8026813838879907	0	0	0.6699386503067485	0.16970893796162653	AK4
Smooth Muscle Cells	1/169	0.7862454448953339	0.803913881859274	0	0	0.6498346560846561	0.15627630894553166	KCNMB1
Embryonic Stem Cells	1/176	0.7995357495503742	0.8084194801009339	0	0	0.6236190476190476	0.13951856827859554	MYC
Germ Cells	1/222	0.8686016604250196	0.8686016604250196	0	0	0.4926596279537456	0.06940128067491372	MRPL14
