## Supplementary data set 3 for "Monocyte intrinsic NOD2 signalling inhibits pathogenic macrophage differentiation and its loss in inflammatory macrophages improves intestinal inflammation"

### Sheet: PanglaoDB_Augmented_2021_table 
Term	Overlap	P-value	Adjusted P-value	Old P-value	Old Adjusted P-value	Odds Ratio	Combined Score	Genes
Microglia	11/158	3.054367616715189E-8	2.474037769539303E-6	0	0	10.607008270934273	183.54481850361063	APBB1IP	MS4A6A	CD180	TLR8	ADRB2	CD14	C1ORF162	CD300LF	EVI2B	GIMAP8	MS4A4A
Hematopoietic Stem Cells	11/178	1.0387970712488835E-7	4.207128138557978E-6	0	0	9.327230431223883	149.9821663192897	MS4A6A	HHEX	TLR8	CD14	GIMAP6	CD300LF	GIMAP7	GIMAP8	FLI1	MS4A4A	TGFBR2
Macrophages	11/204	4.1062302902477887E-7	1.108682178366903E-5	0	0	8.060051440712714	118.52781386217244	MS4A6A	MAF	HFE	CD180	TLR8	CD14	C1ORF162	CD300LF	EVI2B	MS4A4A	CCR2
Dendritic Cells	10/199	2.652614257585872E-6	5.371543871611391E-5	0	0	7.430461073318217	95.4068593124297	MS4A6A	HFE	CD180	TLR8	CD14	C1ORF162	CD300LF	EVI2B	GIMAP8	CCR2
Platelets	10/214	5.068619413859183E-6	8.211163450451876E-5	0	0	6.878851540616247	83.86999900240295	SELPLG	HFE	TLR8	C1ORF162	GIMAP6	CD300LF	EVI2B	GIMAP7	GIMAP8	CCR2
Thymocytes	7/118	3.051530302636103E-5	4.1195659085587394E-4	0	0	8.704907704907704	90.50738246919259	SELPLG	CD1D	GIMAP6	EVI2B	GIMAP7	CORO1A	CCR2
Eosinophils	7/127	4.88979847050273E-5	5.648595093331698E-4	0	0	8.048368298368299	79.88628781577272	SELPLG	TLR8	C1ORF162	CD300LF	EVI2B	RASGRP4	CCR2
Monocytes	8/176	5.578859351438714E-5	5.648595093331698E-4	0	0	6.6002682763246145	64.64263891926355	PYCARD	MS4A6A	TLR8	CD14	C1ORF162	CD300LF	EVI2B	CCR2
Kupffer Cells	7/137	7.908308898358726E-5	7.117478008522854E-4	0	0	7.425497579343733	70.13391002212366	MS4A6A	HFE	TLR8	CD14	C1ORF162	CD300LF	MS4A4A
Megakaryocytes	7/143	1.0352771531415584E-4	8.385744940446622E-4	0	0	7.095742492801317	65.1082000358897	SELPLG	TLR8	C1ORF162	CD300LF	RASGRP4	FLI1	EPOR
Osteoclast Precursor Cells	6/107	1.5608070368267854E-4	0.0011315506298705958	0	0	8.147277227722773	71.4120039554682	MS4A6A	CYSLTR1	CD180	TLR8	EVI2B	MS4A4A
Red Pulp Macrophages	6/110	1.8160689121379933E-4	0.0011315506298705958	0	0	7.9110576923076925	68.14320981778157	MS4A6A	TLR8	CD14	CD300LF	GIMAP8	MS4A4A
T Follicular Helper Cells	6/110	1.8160689121379933E-4	0.0011315506298705958	0	0	7.9110576923076925	68.14320981778157	SELPLG	C1ORF162	GIMAP6	EVI2B	GIMAP7	GIMAP8
Myeloid-derived Suppressor Cells	6/112	2.0037959760639198E-4	0.0011593391004369822	0	0	7.761006289308176	66.08727359008208	TLR8	CD1D	C1ORF162	CD300LF	EVI2B	CCR2
T Regulatory Cells	6/117	2.5405168330717244E-4	0.0013718790898587312	0	0	7.409534534534535	61.33592558988554	MAF	SELPLG	GIMAP6	EVI2B	GIMAP7	GIMAP8
Basophils	7/169	2.902775183451461E-4	0.001469529936622302	0	0	5.949063282396616	48.45317588126659	MS4A6A	PDK3	TLR8	CD14	CD300LF	MS4A4A	CCR2
Alveolar Macrophages	6/123	3.3272155398613514E-4	0.0015853203454633499	0	0	7.027421652421652	56.2770303467611	MS4A6A	TLR8	CD14	CD300LF	EVI2B	MS4A4A
Neutrophils	6/151	9.823636065550993E-4	0.004420636229497947	0	0	5.662356321839081	39.21492642680152	TLR8	CD14	C1ORF162	CD300LF	RASGRP4	CCR2
Langerhans Cells	5/123	0.0023593795936953793	0.01005840774154346	0	0	5.766218585622443	34.881912334188975	MS4A6A	CD180	TLR8	CD300LF	MS4A4A
Osteoclasts	5/144	0.0046357381849376055	0.018774739648997302	0	0	4.889853634333912	26.27787700277191	CEBPD	TLR8	KCTD12	CD14	MS4A4A
Trophoblast Progenitor Cells	4/103	0.00757166241346817	0.0292049835948058	0	0	5.465891794658918	26.69182241272463	VAMP8	FRAT2	SECTM1	YPEL3
T Cells	5/165	0.00815833821795713	0.030037517984296706	0	0	4.243534482758621	20.405946988827015	SELPLG	GIMAP6	EVI2B	GIMAP7	CCR2
Natural Killer T Cells	4/118	0.012061370009192723	0.04089933226400975	0	0	4.74309060322038	20.953776629509456	SELPLG	GIMAP6	EVI2B	GIMAP7
B Cells	5/182	0.012118320670817704	0.04089933226400975	0	0	3.8326514708747323	16.91363223724117	CD180	CD14	EVI2B	CORO1A	FLI1
T Memory Cells	4/133	0.017976056572543475	0.058022712496858045	0	0	4.188382712116385	16.831914742957764	APBB1IP	SELPLG	EVI2B	GIMAP7
Pulmonary Alveolar Type II Cells	4/135	0.018879044183534623	0.058022712496858045	0	0	4.1240196591027924	16.3711321628999	CEBPD	TNFSF13	CD14	MS4A4A
Tuft Cells	4/136	0.019340904165619347	0.058022712496858045	0	0	4.0925695309256955	16.14736829860509	MS4A6A	TLR8	CD14	CD300LF
B Cells Memory	4/147	0.024885180800256257	0.07198927302931274	0	0	3.775649008525721	13.945294676609716	HHEX	CD180	EVI2B	CORO1A
Plasmacytoid Dendritic Cells	4/150	0.026547121200252103	0.07414885576622139	0	0	3.697504222180522	13.417628912881558	CD180	CD300LF	EVI2B	CCR2
T Cells Naive	3/102	0.041459980306098626	0.1119419468264663	0	0	4.071531642960214	12.959793713582117	SELPLG	GIMAP6	GIMAP7
Nuocytes	3/110	0.049939742899081485	0.13048771531695486	0	0	3.7655922181956893	11.285246947209227	GIMAP6	GIMAP7	GIMAP8
Satellite Glial Cells	3/114	0.054472189297414056	0.13788272915907934	0	0	3.629159772016915	10.561090816258554	MAF	CD14	EPOR
Sebocytes	3/124	0.06662711995476031	0.15872931518634073	0	0	3.327542587282847	9.013126858879511	VAMP8	CEBPD	SECTM1
Erythroblasts	3/124	0.06662711995476031	0.15872931518634073	0	0	3.327542587282847	9.013126858879511	HHEX	RASGRP4	EPOR
Microfold Cells	3/126	0.06919522915558532	0.16013753033149747	0	0	3.273104363696698	8.741883599429444	CEBPD	SECTM1	CD14
Fibroblasts	4/232	0.0973898640932241	0.21912719420975424	0	0	2.3578466714732036	5.491503033363137	ABI3	CYBRD1	FLI1	CCR2
B Cells Naive	3/151	0.10485052401774973	0.22953763366047913	0	0	2.7167677881963597	6.126907757739184	HHEX	CD180	EVI2B
Erythroid-like And Erythroid Precursor Cells	3/153	0.10796666510680286	0.2301394703592377	0	0	2.6802721088435373	5.966105481855229	CD300LF	RASGRP4	EPOR
NK Cells	3/157	0.11430590240889849	0.23740456654155842	0	0	2.6101245693082427	5.661039327933708	SELPLG	EVI2B	GIMAP7
Hemangioblasts	2/97	0.1648134317326296	0.33374719925857493	0	0	2.810099573257468	5.066444188809236	HHEX	EPOR
Urothelial Cells	2/106	0.18892686731120853	0.37324576224897293	0	0	2.5657484407484406	4.275551102231249	VAMP8	SLC9A3R1
Spermatozoa	2/108	0.19435148730163096	0.3748207255102883	0	0	2.517083120856706	4.123201060206366	MS4A6A	CD14
Mast Cells	3/235	0.25872662359815574	0.4873687560802469	0	0	1.7257213230119635	2.3331463782166355	CYBRD1	KCTD12	SLC29A1
Schwann Cells	2/138	0.27719427739073255	0.49484233595331084	0	0	1.9588632750397457	2.5132933863855644	PRX	PMP22
Epsilon Cells	2/138	0.27719427739073255	0.49484233595331084	0	0	1.9588632750397457	2.5132933863855644	HRH2	ASGR1
Endothelial Cells	3/246	0.28102157350434936	0.49484233595331084	0	0	1.6466784244562023	2.0901681786022697	CDKN1C	FLI1	TGFBR2
Endothelial Cells (Aorta)	2/185	0.40496206310356736	0.6979133427955097	0	0	1.4522965588539358	1.3128207387143778	HFE	PMP22
Adipocytes	2/210	0.4686408176841817	0.7707985194147627	0	0	1.2761174636174637	0.9671932266724852	LEP	ADRB2
Hepatocytes	2/221	0.4953676531432497	0.7707985194147627	0	0	1.211341478464766	0.8509129490952297	HHEX	ASGR1
Airway Smooth Muscle Cells	1/99	0.5262785551221917	0.7707985194147627	0	0	1.352691412135324	0.8683259395725303	PMP22
Pulmonary Vascular Smooth Muscle Cells	1/99	0.5262785551221917	0.7707985194147627	0	0	1.352691412135324	0.8683259395725303	CYBRD1
T Cytotoxic Cells	1/102	0.5369102790154152	0.7707985194147627	0	0	1.3123131105056813	0.816159381944901	GIMAP7
Decidual Cells	1/106	0.5507180722491736	0.7707985194147627	0	0	1.2620645573665707	0.7528622307290838	GIMAP7
Gastric Chief Cells	1/109	0.5608048197082116	0.7707985194147627	0	0	1.2268207805120557	0.7095714847787755	LEP
Follicular Cells	1/110	0.5641168247682397	0.7707985194147627	0	0	1.2155039714303306	0.695868624652279	ASGR1
Merkel Cells	1/111	0.567404018851771	0.7707985194147627	0	0	1.204392922513728	0.6825098059170879	FLI1
Hepatoblasts	1/114	0.5771185750875735	0.7707985194147627	0	0	1.172239710162143	0.6443889966204464	HHEX
Peritubular Myoid Cells	1/120	0.5959022918069315	0.7707985194147627	0	0	1.1127967965709773	0.5760710490944406	PMP22
Stromal Cells	1/124	0.6079619199616901	0.7707985194147627	0	0	1.0763900256452228	0.5356579944905504	CYBRD1
Pyramidal Cells	1/130	0.6253842162226495	0.7707985194147627	0	0	1.0260132147130743	0.4815993908866743	ADRB2
Delta Cells	1/131	0.6282122067872935	0.7707985194147627	0	0	1.0180691791430045	0.4732772111983408	HHEX
Ductal Cells	1/132	0.6310189898022078	0.7707985194147627	0	0	1.0102464265587376	0.46513697489038447	HHEX
Melanocytes	1/133	0.6338047233940193	0.7707985194147627	0	0	1.0025422005287776	0.45717365924991427	PMP22
Luminal Epithelial Cells	1/140	0.6527284998446612	0.7707985194147627	0	0	0.9517164791656607	0.4059965489973309	CEBPD
Basal Cells	1/141	0.6553513862843796	0.7707985194147627	0	0	0.9448705656759347	0.39928691816919937	RRAS
Leydig Cells	1/145	0.665647600597259	0.7707985194147627	0	0	0.9184377330350485	0.3737994519240974	LEP
Gamma Delta T Cells	1/146	0.6681735465755855	0.7707985194147627	0	0	0.912057394121731	0.3677482348305865	HMGB2
Loop Of Henle Cells	1/147	0.6706805357984857	0.7707985194147627	0	0	0.9057644571113358	0.36181880494664626	CDKN1C
T Helper Cells	1/148	0.6731687096511587	0.7707985194147627	0	0	0.8995571382915583	0.3560081013495718	GIMAP7
Mesangial Cells	1/148	0.6731687096511587	0.7707985194147627	0	0	0.8995571382915583	0.3560081013495718	ADAMTSL4
Photoreceptor Cells	1/149	0.6756382083759032	0.7707985194147627	0	0	0.8934337021585343	0.35031315758889714	CACNA2D3
Astrocytes	1/154	0.6877104125995868	0.7720848731867889	0	0	0.8640171952449883	0.32347718720568924	FZD2
Proximal Tubule Cells	1/164	0.7105319462195158	0.7720848731867889	0	0	0.8105982624449294	0.277014960277267	CRYL1
Retinal Ganglion Cells	1/164	0.7105319462195158	0.7720848731867889	0	0	0.8105982624449294	0.277014960277267	TTLL1
Plasma Cells	1/166	0.7148934010988786	0.7720848731867889	0	0	0.8006914785438275	0.268729544719172	MS4A4A
Cardiomyocytes	1/174	0.7316960212186935	0.7739609154826154	0	0	0.7633549288125073	0.23846453997393804	HMGB2
Embryonic Stem Cells	1/176	0.7357406233600171	0.7739609154826154	0	0	0.7545541706615532	0.23155580033682008	HHEX
Podocytes	1/184	0.7513222644344801	0.7802192746050371	0	0	0.7212748010415521	0.20622732784570919	CDKN1C
Enterocytes	1/203	0.7847666833700108	0.8046341943414034	0	0	0.6528008505548542	0.15821857446488727	CYBRD1
Olfactory Epithelial Cells	1/226	0.8193260516596395	0.8295676273053849	0	0	0.5853840417598807	0.11665133067120437	ARL3
Neurons	1/289	0.8882547922691654	0.8882547922691654	0	0	0.4558631618195377	0.05401825703939218	RIMS3
