## Supplementary data set 4 for "Monocyte intrinsic NOD2 signalling inhibits pathogenic macrophage differentiation and its loss in inflammatory macrophages improves intestinal inflammation"

### Sheet: Feuil1
Differentially expressed genes (Deseq FDR <=0.05 and Cuffdiff P value <=0.05 )
group	sample1	sample2	symbol	id	baseMeanA	baseMeanB	log2FoldChange	pval	padj
patientAftTreat	crohn_wt_mdp	crohn_snp13_mdp	GCH1	ENSG00000131979.14	5429.59462355465	1402.56045738127	-1.95278153010795	6.69745476649442e-06	0.00675024646877149
patientAftTreat	crohn_wt_mdp	crohn_snp13_mdp	USP18	ENSG00000184979.9	620.636514087444	173.053275428693	-1.84253232979573	9.93297402367877e-05	0.048193208269045
patientAftTreat	crohn_wt_mdp	crohn_snp13_mdp	CCL4	ENSG00000129277.9	25678.5485417244	4797.5639294357	-2.42018972150267	3.7433131517817e-08	0.000106896545904379
patientAftTreat	crohn_wt_mdp	crohn_snp13_mdp	PTX3	ENSG00000163661.3	2340.72123685779	581.114409529612	-2.01005899620612	4.34356479193755e-05	0.0323576691935035
patientAftTreat	crohn_wt_mdp	crohn_snp13_mdp	MIR155HG	ENSG00000234883.1	5148.07114551894	1022.11670727436	-2.33247205610321	1.06307657892754e-07	0.000260210772904921
patientAftTreat	crohn_wt_mdp	crohn_snp13_mdp	SGPP2	ENSG00000163082.9	19578.3280065028	4687.142948927	-2.06247686368021	7.65457671261712e-05	0.0468405419264221
patientAftTreat	crohn_wt_mdp	crohn_snp13_mdp	CCL3	ENSG00000006075.11	12783.9968414169	3550.02533837143	-1.84843772989807	1.73300782740459e-05	0.015628082165658
patientAftTreat	crohn_wt_mdp	crohn_snp13_mdp	CXCL11	ENSG00000169248.8	1173.42105804355	307.009909616066	-1.93436365921331	8.48551458835132e-05	0.0468846981316382
patientAftTreat	crohn_wt_mdp	crohn_snp13_mdp	MST4	ENSG00000134602.11	4629.19835167956	1372.70702617956	-1.7537386333541	0.000106883501472144	0.048193208269045
patientAftTreat	crohn_wt_mdp	crohn_snp13_mdp	IL12B	ENSG00000113302.4	88.4773461504233	3.58291834455107	-4.62610104332921	3.30474234289335e-08	0.000106896545904379
