## Supplementary data set 5 for "Monocyte intrinsic NOD2 signalling inhibits pathogenic macrophage differentiation and its loss in inflammatory macrophages improves intestinal inflammation"

### Sheet: Supplementary data set 5.txt
Term	Overlap	P-value	Adjusted P-value	Old P-value	Old Adjusted P-value	Odds Ratio	Combined Score	Genes
TNF-alpha Signaling via NF-kB	5/200	2.3012348319405374E-8	2.531358315134591E-7	0	0	101.51282051282051	1785.3298178562513	CXCL11	GCH1	CCL4	IL12B	PTX3
Interferon Gamma Response	3/200	1.1224655254723089E-4	4.1157069267317993E-4	0	0	43.059463379260336	391.61775629527256	CXCL11	GCH1	USP18
Inflammatory Response	3/200	1.1224655254723089E-4	4.1157069267317993E-4	0	0	43.059463379260336	391.61775629527256	CXCL11	GCH1	IL12B
Interferon Alpha Response	2/97	0.0010214106211725933	0.002808879208224632	0	0	52.35526315789474	360.54821838294885	CXCL11	USP18
Allograft Rejection	2/200	0.004247232134539841	0.009343910695987652	0	0	24.98989898989899	136.4820277236255	CCL4	IL12B
IL-6/JAK/STAT3 Signaling	1/87	0.04266748288266354	0.07822371861821649	0	0	25.71576227390181	81.11569629500502	CXCL11
UV Response Up	1/158	0.07626617429781724	0.09563817205648316	0	0	14.036093418259023	36.12224803851215	GCH1
Apoptosis	1/161	0.07766217240578246	0.09563817205648316	0	0	13.770833333333334	35.189808228245795	GCH1
Xenobiotic Metabolism	1/200	0.09563817205648316	0.09563817205648316	0	0	11.050251256281408	25.93696464958489	GCH1
KRAS Signaling Dn	1/200	0.09563817205648316	0.09563817205648316	0	0	11.050251256281408	25.93696464958489	IL12B
Epithelial Mesenchymal Transition	1/200	0.09563817205648316	0.09563817205648316	0	0	11.050251256281408	25.93696464958489	PTX3
