## Supplementary data set 6 for "Monocyte intrinsic NOD2 signalling inhibits pathogenic macrophage differentiation and its loss in inflammatory macrophages improves intestinal inflammation"

### Sheet: BioPlanet_2019_table (5).txt
Term	Overlap	P-value	Adjusted P-value	Old P-value	Old Adjusted P-value	Odds Ratio	Combined Score	Genes
TNF-alpha effects on cytokine activity, cell motility, and apoptosis	4/135	4.41350358302895E-6	1.753348536578594E-4	0	0	46.628302994715206	574.9662239304623	CXCL11	CCL4	IL12B	ABCG1
Toll-like receptor signaling pathway regulation	4/142	5.394918574087982E-6	1.753348536578594E-4	0	0	44.247491638795985	536.7244210060584	CXCL11	CCL4	CCL3	IL12B
Binding of chemokines to chemokine receptors	3/54	1.2316742275471439E-5	2.6686274930188116E-4	0	0	83.74789915966386	946.7324022615152	CXCL11	CCL4	CCL3
Cytokine-cytokine receptor interaction	4/265	6.259700238952167E-5	0.0010172012888297272	0	0	23.25022104332449	225.0340805457493	CXCL11	CCL4	CCL3	IL12B
Selective expression of chemokine receptors during T-cell polarization	2/26	2.1836712816906202E-4	0.0028387726661978064	0	0	110.88333333333334	934.6725227945789	CCL4	CCL3
Chemokine signaling pathway	3/189	5.122581696905276E-4	0.004980196145231881	0	0	22.807603686635943	172.80595626351086	CXCL11	CCL4	CCL3
Peptide G-protein coupled receptors	3/192	5.363288156403564E-4	0.004980196145231881	0	0	22.4421768707483	169.00671797737425	CXCL11	CCL4	CCL3
Interleukin-12-mediated signaling events	2/65	0.0013705988588532982	0.011136115728183047	0	0	42.15873015873016	277.931745242601	CCL3	IL12B
Thymic stromal lymphopoietin (TSLP) pathway	2/90	0.002606339640296749	0.018823564068809855	0	0	30.143939393939394	179.35066618597747	CCL4	CCL3
Chagas disease	2/104	0.0034612740273215416	0.02249828117759002	0	0	25.988235294117647	147.2524218660231	CCL3	IL12B
Interleukin-1 regulation of extracellular matrix	2/120	0.004577501584745696	0.02543707660573633	0	0	22.44632768361582	120.90943213897548	CCL4	PTX3
GPCR ligand binding	3/410	0.004696075681059014	0.02543707660573633	0	0	10.306774306774306	55.254906478172515	CXCL11	CCL4	CCL3
Interleukin-5 regulation of apoptosis	2/144	0.006522344646023044	0.03261172323011522	0	0	18.630046948356807	93.75610919425641	CCL3	IL12B
Tetrahydrobiopterin (BH4) biosynthesis, recycling, salvage and regulation	1/10	0.00846936628057759	0.0393220577312531	0	0	138.70833333333334	661.8190142974174	GCH1
Folate biosynthesis	1/11	0.009312583434128836	0.04035452821455829	0	0	124.83125	583.7594513941907	GCH1
Erythrocyte differentiation pathway	1/15	0.012678709933633063	0.044440607427051776	0	0	89.14732142857143	389.38044082427126	CCL3
HDL-mediated lipid transport	1/15	0.012678709933633063	0.044440607427051776	0	0	89.14732142857143	389.38044082427126	ABCG1
T cell receptor regulation of apoptosis	3/603	0.013529158547064463	0.044440607427051776	0	0	6.9225	29.786880840283715	CXCL11	CCL4	CCL3
ABCA transporters in lipid homeostasis	1/17	0.014357734707201343	0.044440607427051776	0	0	77.99609375	330.9738092431344	ABCG1
NO2-dependent IL-12 pathway in NK cells	1/17	0.014357734707201343	0.044440607427051776	0	0	77.99609375	330.9738092431344	IL12B
Nitric oxide metabolism	1/17	0.014357734707201343	0.044440607427051776	0	0	77.99609375	330.9738092431344	GCH1
Pertussis toxin-insensitive CCR5 signaling in macrophage	1/18	0.015196239191186837	0.04489797942850657	0	0	73.40441176470588	307.3227868353231	CCL4
Th1/Th2 differentiation pathway	1/23	0.019378702334968384	0.052674436758284926	0	0	56.70738636363637	223.63015065372352	IL12B
Ghrelin pathway	1/25	0.021047002518984472	0.052674436758284926	0	0	51.9765625	200.68135849118187	ABCG1
Interferon alpha signaling regulation	1/25	0.021047002518984472	0.052674436758284926	0	0	51.9765625	200.68135849118187	USP18
Interleukin-27-mediated signaling events	1/26	0.02188015065344143	0.052674436758284926	0	0	49.895	190.70744238188936	IL12B
Interleukin-9 regulation of target genes	1/26	0.02188015065344143	0.052674436758284926	0	0	49.895	190.70744238188936	CCL3
TWEAK regulation of gene expression	1/27	0.02271263147660753	0.05272575164212463	0	0	47.97355769230769	181.5719549673859	CCL3
Lipoprotein metabolism	1/29	0.024375593187505682	0.054634950247857555	0	0	44.542410714285715	165.43821595589523	ABCG1
Sphingolipid de novo biosynthesis	1/32	0.026865043358944445	0.057573001635381045	0	0	40.225806451612904	145.49389961403264	SGPP2
Nuclear receptors in lipid metabolism and toxicity	1/34	0.028521354338754766	0.057573001635381045	0	0	37.78409090909091	134.401872793062	ABCG1
Interleukin-7 interactions in immune response	1/34	0.028521354338754766	0.057573001635381045	0	0	37.78409090909091	134.401872793062	CXCL11
Cytokines and inflammatory response	1/35	0.029348514575720203	0.057573001635381045	0	0	36.67095588235294	129.39395719366985	IL12B
Allograft rejection	1/37	0.031000847034435945	0.057573001635381045	0	0	34.630208333333336	120.29636590931148	IL12B
Interleukin-23-mediated signaling events	1/37	0.031000847034435945	0.057573001635381045	0	0	34.630208333333336	120.29636590931148	IL12B
Type 1 diabetes mellitus	1/43	0.03594197592289709	0.06489523430523086	0	0	29.674107142857142	98.6916120526478	IL12B
Interleukin-12/STAT4 pathway	1/45	0.03758374258298183	0.06602549372685998	0	0	28.322443181818183	92.93113891804632	IL12B
ABC transporters	1/47	0.0392228776844792	0.06673576605748985	0	0	27.088315217391305	87.72537577432398	ABCG1
Lipid digestion, mobilization, and transport	1/48	0.0400414596344939	0.06673576605748985	0	0	26.51063829787234	85.306988915029	ABCG1
Cytosolic DNA-sensing pathway	1/56	0.046566525769346376	0.07508376149441284	0	0	22.645454545454545	69.45074052559761	CCL4
Signaling by GPCR	3/977	0.047360526481091174	0.07508376149441284	0	0	4.182091522440598	12.755237671196296	CXCL11	CCL4	CCL3
RAGE pathway	1/60	0.04981338361381649	0.07709214130709696	0	0	21.10593220338983	63.306643893512835	ABCG1
Signal transduction	3/1020	0.05269562120647906	0.07836907166994593	0	0	3.9962073324905183	11.761728997865625	CXCL11	CCL4	CCL3
Interferon alpha/beta signaling	1/64	0.05304983313042494	0.07836907166994593	0	0	19.761904761904763	58.03129891278581	USP18
Antiviral mechanism by interferon-stimulated genes	1/70	0.05788506010088898	0.08056158507803854	0	0	18.03804347826087	51.395724355594396	USP18
RIG-I-like receptor signaling pathway	1/71	0.05868866866009026	0.08056158507803854	0	0	17.779464285714287	50.413824044500984	IL12B
Leishmaniasis	1/72	0.05949163205762846	0.08056158507803854	0	0	17.528169014084508	49.46308393849017	IL12B
Sphingolipid metabolism	1/72	0.05949163205762846	0.08056158507803854	0	0	17.528169014084508	49.46308393849017	SGPP2
RANKL regulation of apoptosis and immune response	1/74	0.06109562531641464	0.08104521725646839	0	0	17.046232876712327	47.64959069441307	CCL3
Lipid and lipoprotein metabolism	2/489	0.06370075473022592	0.0828109811492937	0	0	5.337713894592745	14.697709430775875	SGPP2	ABCG1
Senescence and autophagy	1/99	0.08092953799668379	0.10314548960361658	0	0	12.681760204081632	31.884182268430102	CCL3
Amoebiasis	1/105	0.0856306472143875	0.10703830901798438	0	0	11.946514423076923	29.361092234542827	IL12B
Leptin influence on immune response	1/110	0.08953094052928076	0.10980209687553301	0	0	11.395642201834862	27.499633392746567	CCL4
Interferon signaling	1/168	0.1336448576664049	0.16086881015400592	0	0	7.416167664670659	14.925551463896932	USP18
G alpha (i) signaling events	1/199	0.15639007726410428	0.18012503093587107	0	0	6.245265151515151	11.587476812427738	CXCL11
Jak-STAT signaling pathway	1/199	0.15639007726410428	0.18012503093587107	0	0	6.245265151515151	11.587476812427738	IL12B
Interleukin-2 signaling pathway	2/847	0.16049591335959268	0.18012503093587107	0	0	3.019802761341223	5.524689286461672	CCL4	CCL3
Phospholipid metabolism	1/205	0.16072695068123882	0.18012503093587107	0	0	6.059742647058823	11.077502318716135	SGPP2
BDNF signaling pathway	1/261	0.20020491092787585	0.2205647323781683	0	0	4.741105769230769	7.625660336648329	GCH1
Interleukin-4 regulation of apoptosis	1/267	0.20432942734648504	0.22135687962535877	0	0	4.632753759398496	7.356913721460817	PTX3
Immune system signaling by interferons, interleukins, prolactin, and growth hormones	1/280	0.21319730465061193	0.22717745577524223	0	0	4.413978494623656	6.821968091985136	USP18
Transmembrane transport of small molecules	1/432	0.3102135840665201	0.32522391877941625	0	0	2.8352668213457077	3.3186634772418984	ABCG1
TGF-beta regulation of extracellular matrix	1/565	0.38575470152939717	0.39800088253033045	0	0	2.1519281914893615	2.049826945295728	ABCG1
Metabolism	2/1615	0.4041727706922345	0.41048797023430067	0	0	1.5184955569332508	1.3756246258631104	GCH1	ABCG1
Immune system	1/998	0.5812797292508063	0.5812797292508063	0	0	1.190195586760281	0.6457086901359775	USP18
